# A phosphorylation code coordinating transcription condensate dynamics with DNA replication

**DOI:** 10.1101/2024.05.10.593572

**Authors:** Carlos Origel Marmolejo, Celina Sanchez, Juyoung Lee, Marcel Werner, Paige Roberts, Stephan Hamperl, Joshua C. Saldivar

**Affiliations:** Cancer Early Detection Advanced Research Center, Knight Cancer Institute, Oregon Health & Science University, Portland, OR 97201; Program in Biomedical Sciences, School of Medicine, Oregon Health & Science University, Portland, OR 97201; Institute of Epigenetics and Stem Cells, Helmholtz Center Munich, Munich, Germany.; Division of Oncological Sciences, Knight Cancer Institute, Oregon Health & Science University, Portland, OR 97201

**Keywords:** Transcription condensates, membrane-less compartments, ATR, CHK1, MED1, histone locus body, genome stability, DNA damage, linker histone H1.1

## Abstract

Chromatin is organized into compartments enriched with functionally-related proteins driving non-linear biochemical activities. Some compartments, *e.g.* transcription foci, behave as liquid condensates. While the principles governing the enrichment of proteins within condensates are being elucidated, mechanisms that coordinate condensate dynamics with other nuclear processes like DNA replication have not been identified. We show that at the G1/S cell cycle transition, large transcription condensates form at histone locus bodies (HLBs) in a cyclin-dependent kinase 1 and 2 (CDK1/2)-dependent manner. As cells progress through S phase, ataxia-telangiectasia and Rad3-related (ATR) accumulates within HLBs and dissolves the associated transcription condensates. Integration of CDK1/2 and ATR signaling creates a phosphorylation code within the intrinsically-disordered region of mediator subunit 1 (MED1) coordinating condensate dynamics with DNA replication. Disruption of this code results in imbalanced histone biosynthesis, and consequently, global DNA damage. We propose the spatiotemporal dynamics of transcription condensates are actively controlled via phosphorylation and essential for viability of proliferating cells.
