## Supplementary material for "A phosphorylation code coordinating transcription condensate dynamics with DNA replication": Table S1

POS	AMINO ACID	IUPRED SCORE	PHOSPHO_CLASS	RATIO_MITOSIS	RATIO_G1	RATIO_G1_S	RATIO_EARLY_S	RATIO_LATE_S	RATIO_G2	KINASE_MOTIF	PHOSPHO-DOMAIN
663	S	0.7718									PD1
664	S	0.7459	Class1	4.99	0	0	0	0	0	CK2;Polo_box	PD1
671	S	0.7505								CHK1;CHK2	PD1
672	S	0.8343									PD1
673	S	0.8343									PD1
675	S	0.8493									PD1
682	S	0.7843									PD1
684	S	0.7951									PD1
770	S	0.7547	Class1	0.58	-0.65	0.3	1.52	0.55	-0.14	GSK3;PKA	PD2
771	S	0.7505	Class1	0.58	-0.65	0.3	1.52	0.55	-0.14	CAMK2;CHK1	PD2
772	S	0.6427	Class2	0.58	-0.65	0.3	1.52	0.55	-0.14	NEK6	PD2
774	S	0.6427	Class1	0.58	-0.71	0.3	1.52	0.5	-0.14	CK1	PD2
795	S	0.725								CHK1;CHK2	PD2
805	T	0.7799	Class1	0	0	0	0	0	0	CDK1;CDK2	PD2
951	S	0.8162
953	S	0.8462	Class2	-2.53	0	0	0.65	0	0	ATR;ATM
1021	S	0.9126								CDKs	PD3
1026	S	0.9396									PD3
1027	S	0.9346									PD3
1032	T	0.9346								CDK9	PD3
1035	T	0.9269									PD3
1042	S	0.9634								CDKs	PD3
1045	S	0.9473									PD3
1049	S	0.9664								ATR;ATM	PD3
1051	T	0.9634	Class1	0	0	0	0	0	0	14-3-3 binding;CAMK2	PD3
1057	T	0.9057	Class1	0	0	0	0	0	0	ERK/MAPK;FHA2_Rad53p	PD3
1088	S	0.8655
1090	S	0.8853
1091	S	0.8655
1092	S	0.8655
1129	S	0.805
1130	S	0.805
1137	S	0.8162
1138	S	0.8713
1140	S	0.8765
1141	S	0.8853
1143	S	0.9457
1155	S	0.8991
1156	S	0.8991								CDKs	PD4
1192	S	0.9473	Class1	5	0	0	-1.42	0	0	GSK3	PD4
1207	S	0.9711	Class1	4.93	-1.34	-1.09	-1.01	0.03	0.77	CDK1;CDK2	PD4
1215	T	0.9013	Class1	4.94	-1.55	-1.12	-0.89	-0.04	0.76	ERK/MAPK;FHA_KAPP	PD4
1223	S	0.9269	Class1	0	0	0	0	0	0	CK1;GSK3	PD4
1227	S	0.8894	Class2	0	0	0	0	0	0	CK1	PD4
1229	S	0.8681									PD4
1245	S	0.8162
1246	S	0.8162
1247	S	0.8343
1251	S	0.8942
1252	S	0.8942
1302	S	0.8279
1347	S	0.9106	Class1	0	0	0	0	0	0	CK2	PD5
1368	S	0.8235									PD5
1374	S	0.7916									PD5
1375	S	0.7951									PD5
1401	S	0.6427	Class1	3.75	-1.3	-0.85	-4.05	-0.73	-0.06		PD5
1431	Y	0.8343									PD5
1433	S	0.8741	Class1	5.07	0	-1.46	-2.06	0	0	GSK3	PD5
1439	S	0.8765									PD5
1440	T	0.892	Class1	5.49	0	-0.88	-1.04	0	0.27	CDK1;CK1;Polo_box	PD5
1453	S	0.9151								CDKs	PD5
1457	T	0.8942								CDK7	PD5
1463	S	0.8198									PD5
1465	S	0.7881									PD5
1467	S	0.8125									PD5
1479	S	0.7755	Class1	1.13	0	0	-0.26	0	0	CK1	PD5
1481	S	0.8162	Class1	1.13	0	0	-0.26	0	0		PD5
1482	S	0.7982	Class2	1.13	0	0	-0.26	0	0	CK1	PD5
1532	S	0.7755									PD5
1534	S	0.7331									PD5
1536	S	0.7331								CDKs	PD5
